# *In vitro* production of cat-restricted *Toxoplasma* pre-sexual stages by epigenetic reprogramming

**DOI:** 10.1101/2023.01.16.524187

**Authors:** Ana Vera Antunes, Martina Shahinas, Christopher Swale, Dayana C. Farhat, Chandra Ramakrishnan, Christophe Bruley, Dominique Cannella, Charlotte Corrao, Yohann Couté, Adrian B. Hehl, Alexandre Bougdour, Isabelle Coppens, Mohamed-Ali Hakimi

## Abstract

Sexual reproduction of *Toxoplasma gondii*, which is restricted to the small intestine of felids, is sparsely documented, due to ethical concerns surrounding the use of cats as model organisms. Chromatin modifiers dictate the developmental fate of the parasite during its multistage life cycle, but their targeting to stage-specific cistromes is poorly described^1^. In this study, we found that transcription factors AP2XII-1 and AP2XI-2, expressed in tachyzoite stage that causes acute toxoplasmosis, can silence genes necessary for merozoites, a developmental stage critical for sexual commitment and transmission to the next host, including humans. Their conditional and simultaneous depletion leads to a drastic change in the transcriptional program, promoting a complete transition from tachyzoites to merozoites. Pre-gametes produced *in vitro* under these conditions are characterized by specific protein markers and undergo typical asexual endopolygenic division cycles. In tachyzoites, AP2XII-1 and AP2XI-2 bind DNA as heterodimers at merozoite promoters and recruit the epigenitors MORC and HDAC3^1^, which in turn restrict the accessibility of chromatin to the transcriptional machinery. Thus, the commitment to merogony stems from a profound epigenetic rewiring orchestrated by AP2XII-1 and AP2XI-2. This effective *in vitro* culture of merozoites paves the way to explore *Toxoplasma* sexual reproduction without the need to infect kittens and has potential for the development of therapeutics to block parasite transmission.

---

The parasite *Toxoplasma* is the causative agent of toxoplasmosis, a worldwide foodborne zoonosis that is particularly severe when opportunistic or congenital. *Toxoplasma* has a complex life cycle that includes several distinct developmental stages (Extended Data Fig. 1a). The biology of the fast-growing tachyzoites and semi-dormant bradyzoites responsible for acute and chronic disease, respectively, is well known because they are easy to culture and benefit from well-established mouse models. In contrast, sexual reproduction is still largely *terra incognita*. Early studies in the 1970s using infected kittens elegantly but only partially documented the sexual cycle of *Toxoplasma* by scrutinizing the ultrastructure of the pre-gamete zoites and the sexual dimorphic stages in the intestinal lining of infected *Felis catus*^2–8^. All developmental stages have their own transcriptional signature, and switching between stages is controlled by intricate transcriptional cascades in which covalent and noncovalent epigenetic mechanisms act as driving forces^9, 10^. For example, tachyzoite and merozoite stages can be distinguished by their respective subtranscriptomes, with one being repressed during the other stage^11, 12^, a silencing function recently attributed to the chromatin modifier MORC. MORC functions as a central and early checkpoint of sexual commitment, and its conditional depletion promotes broad activation of sexual gene transcription in tachyzoites^1^. MORC forms a core complex with the histone deacetylase HDAC3, which bind strongly to a substantial number of Apetala (AP2) proteins^1^ (Extended Data Fig. 1b). AP2 have emerged as candidate transcription factors (TFs) in all apicomplexan species, in which they play a critical role in regulating life cycle transitions^9, 13^. It is thought that MORC/HDAC3-associated AP2s bind to specific sequences of DNA and direct the synchronized expression of stage-specific genetic programs^10^, but their relative contribution to *Toxoplasma* sexual fate still await further characterization. This study unveils the role of a complex network of transcriptional repressors in regulating the commitment to merogony in *Toxoplasma*.

**Fig. 1.**

Simultaneous depletion of AP2XI-2 and AP2XII-1 induces the expression of merozoite-restricted transcripts. **a**, Expression of the merozoite marker GRA80 (*TGME49_273980*) was quantified *in situ* in intracellular zoites in which one of 14 MORC-associated AP2 was genetically disrupted. Cas9-GFP expression was used to assess the efficacy of genetic disruption in Cas9-expressing parasites (see Extended Data Fig. 1c). Horizontal bars represent the mean ± s.d. of GRA80 vacuolar intensity from three to four independent experiments (n = 50 GFP-positive vacuoles per dot). **b**, IFA of HFFs infected with parasites harboring a reporter gene (*TGME49_243940*) expressing GRA81, a merozoite protein endogenously tagged with mCherry within the RH AP2XII-1-mAID-HA or AP2XI-2-mAID-HA lineages. Untreated (UT) and IAA-treated zoites were probed with antibodies against GRA11b (green) and mCherry (red). **c**, Heat map of K-Means clustering (Pearson correlation) of 1500 variably expressed genes in three KD context. RPKM values were log2-transformed and mean centered then clustered using iDEP.96. Genes were grouped into four clusters on the basis of the expression similarity. **d**, M-pileup representation of aligned Nanopore reads at genes identified as up- or down-regulated in clusters A, B, C, or D after IAA-dependent knockdown of AP2XII-1 and AP2XI-2 individually or together. **e**, Venn diagram showing the overlap of genes that were upregulated in the three knockdown strains treated with IAA. **f**, Heat map of K-Means clustering (Pearson correlation) of 352 and 432 up- and down-regulated genes after simultaneous depletion of AP2XII-1 and AP2XI-2. RPKM values were log2-transformed and mean centered then clustered using iDEP.96 (Ge et al., 2018). Shown is the abundance of each transcript before and after depletion and during different life cycle stages, with data from transcriptomes of merozoites, longitudinal studies of enteroepithelial stages (EES1 to EES5), tachyzoites, and cysts published in ToxoDB.org. The color scale indicates log2-transformed fold changes.
