## Supplemental Table 1 for "*In vitro* production of cat-restricted *Toxoplasma* pre-sexual stages by epigenetic reprogramming"

### Sheet: Strains and Plasmids
Supplementary Table 1: Description of T. gondii Strains, Plasmids, Primers and DNA synthesis
List of T. gondii parasite lines as well as plasmids used in this work. Primers and DNA synthesis construct used in this work are also charted in the table.
T. gondii strain	Alias		Genotype		Reference or source
RH					Farhat et al., 2020
RHku80			RH Dku80		Farhat et al., 2020
RHku80 MORC-HF			RH Dku80, MORC-HA-Flag-dhfr		Farhat et al., 2020
RHku80 OsTir1-(Ty)3			RH Dku80, OsTir1-(Ty)3-UPRT(-)		Farhat et al., 2020
Pruku80 OsTir1-(Ty)3			Pru Dku80, OsTir1-(Ty)3-UPRT(-)		Farhat et al., 2020
RH MORC KD			RH Dku80, OsTir1-(Ty)3-UPRT(-), MORC-mAID-HA-dhfr		Farhat et al., 2020
RH MORC KD GRA81-mCherry			RH Dku80, OsTir1-(Ty)3-UPRT(-), MORC-mAID-HA-dhfr, TGME49_243940 (GRA81)-mCherry-hxgprt		Farhat et al., 2020
RH AP2XII-1-mAID-HA	AP2XII-1 KD		RH Dku80, OsTir1-(Ty)3-UPRT(-), AP2XII-1-mAID-HA-dhfr		This study
RH AP2XI-2-mAID-HA	AP2XI-2 KD		RH Dku80, OsTir1-(Ty)3-UPRT(-), AP2XI-2-mAID-HA-dhfr		This study
RH AP2XII-1 KD GRA81-mCherry	AP2XII-1 KD - GRA81-mCherry		RH Dku80, OsTir1-(Ty)3-UPRT(-), AP2XII-1-mAID-HA-dhfr, TGME49_243940 (GRA81)-mCherry-hxgprt		This study
RH AP2XI-2 KD GRA81-mCherry	AP2XI-2 KD - GRA81-mCherry		RH Dku80, OsTir1-(Ty)3-UPRT(-), AP2XI-2-mAID-HA-dhfr, TGME49_243940 (GRA81)-mCherry-hxgprt		This study
RH AP2XII-1-mAID-HA AP2XI-2-mAID-MYC	AP2XII-1 KD AP2XI-2 KD		RH Dku80, OsTir1-(Ty)3-UPRT(-), AP2XII-1-mAID-HA-hxgprt, AP2XI-2-mAID-(MYC)2-dhfr		This study
RH AP2XII-1-HAFlag	AP2XII-1-HAFlag		RH Dku80, AP2XII-1-HA-Flag-dhfr		This study
Pru AP2XI-2-HAFlag	AP2XI-2-HAFlag		Pru Dku80, AP2XI-2-HA-Flag-dhfr		This study
Plasmid name			Description		Reference or source
pMiniHX			HXGPRT (HX), confers resistance to Mycophenolic acid and Xanthine		Farhat et al., 2020
pDHFR-TSc3			Confers resistance to Pyrimethamine		Farhat et al., 2020
pLIC-HF-dhfr			AmpR, PyrimethamineR,HA-Flag tag, DHFR		Farhat et al., 2020
pLIC-mCherry-hxgprt			AmpR, PyrimethamineR,mCherry tag, DHFR		Farhat et al., 2020
pLIC-mAID-HA-HXGRPRT			AmpR, PyrimethamineR,mAID-HA tag, HXGPRT		Farhat et al., 2020
pLIC-mAID-(MYC)2-HXGPRT			AmpR, PyrimethamineR,mAID-(MYC)2 tag, HXGPRT		Farhat et al., 2020
pLIC-mAID-HA-DHFR			AmpR, PyrimethamineR,mAID-HA tag, DHFR		Farhat et al., 2020
pLIC-AP2XII-1-HF			pLIC-AP2XII-1-HA-Flag-dhfr		This study
pLIC-AP2XI-2-HF			pLIC-AP2XI-2-HA-Flag-dhfr		This study
pLIC-GRA81-mCherry			pLIC-TGME49_243940 (GRA81)-mCherry-hxgprt		This study
pLIC-AP2XII-1-mAID-HA-DHFR			pLIC-AP2XII-1-mAID-HA-dhfr		This study
pLIC-AP2XII-1-mAID-HA-HXGPRT			pLIC-AP2XII-1-mAID-HA-hxgprt		This study
pLIC-AP2XI-2-mAID-HA-DHFR			pLIC-AP2XII-1-mAID-HA-dhfr		This study
pLIC-AP2XI-2-mAID-HA-HXGPRT			pLIC-AP2XII-1-mAID-(MYC)2-hxgprt		This study
pTOXO_Cas9-CRISPR			pUC57/pTgTUB8-TgU6-Cas9-HA-YFP		Farhat et al., 2020
pTOXO_Cas9-CRISPR::sgMORC			pTOXO_Cas9-CRISP/sgMORC		Farhat et al., 2020
pTOXO_Cas9-CRISPR::sgHDAC3			pTOXO_Cas9-CRISP/sgHDAC3		Farhat et al., 2020
pTOXO_Cas9-CRISPR::sgAP2XII-1			pTOXO_Cas9-CRISP/sgAP2XII-1		Farhat et al., 2020
pTOXO_Cas9-CRISPR::sgAP2XI-2			pTOXO_Cas9-CRISP/sgAP2XI-2		This study
pTOXO_Cas9-CRISPR::sgAP2III-2			pTOXO_Cas9-CRISP/sgAP2III-2		This study
pTOXO_Cas9-CRISPR::sgAP2IV-5			pTOXO_Cas9-CRISP/sgAP2IV-5		This study
pTOXO_Cas9-CRISPR::sgAP2V-2			pTOXO_Cas9-CRISP/sgAP2V-2		This study
pTOXO_Cas9-CRISPR::sgAP2VIIa-3			pTOXO_Cas9-CRISP/sgAP2VIIa-3		This study
pTOXO_Cas9-CRISPR::sgAP2VIIa-9			pTOXO_Cas9-CRISP/sgAP2VIIa-9		This study
pTOXO_Cas9-CRISPR::sgAP2VIII-7			pTOXO_Cas9-CRISP/sgAP2VIII-7		This study
pTOXO_Cas9-CRISPR::sgAP2X-3			pTOXO_Cas9-CRISP/sgAP2X-3		This study
pTOXO_Cas9-CRISPR::sgAP2XI-4			pTOXO_Cas9-CRISP/sgAP2XI-4		This study
pTOXO_Cas9-CRISPR::sgAP2XII-2			pTOXO_Cas9-CRISP/sgAP2XII-2		This study
pTOXO_Cas9-CRISPR::sgAP2XII-5			pTOXO_Cas9-CRISP/sgAP2XII-5		This study
pTOXO_Cas9-CRISPR::sgAP2VIII-4			pTOXO_Cas9-CRISP/sgAP2VIII-4		This study
pTOXO_Cas9-CRISPR::sgAP2IX-7			pTOXO_Cas9-CRISP/sgAP2IX-7		This study
R: resistant
S: sensitive
Primer name	Cloning		Primer sequence 5' to 3'		Reference or source
LIC-AP2XII-1-Fwd	pLIC		TACTTCCAATCCAATTTAGCcgctggacatcgagtcgatcgtcgc		This study
LIC-AP2XII-1-Rev	pLIC		TCCTCCACTTCCAATTTTAGCcgcagggacgtcgctctcaacggtgg		This study
LIC-AP2XI-2-Fwd	pLIC		TACTTCCAATCCAATTTAGCtggggggggtctcgaaggcgcagacaccg		This study
LIC-AP2XI-2-Rev	pLIC		TCCTCCACTTCCAATTTTAGCaactgcattttcggtgccgcctgtccggctg		This study
LIC-GRA81-Fwd	pLIC		TACTTCCAATCCAATTTAGCtggaaacacccttctgtgggcgttcgac		This study
LIC-GRA81-Rev	pLIC		TCCTCCACTTCCAATTTTAGCgatcccatcggttttcaggccttcaagg		This study
MORC-gRNA-Fwd	CRISPR-Cas9		AAGTTGCGCCCGAGGAGGATGCTGGG		Farhat et al., 2020
MORC-gRNA-Rev	CRISPR-Cas9		AAAACCCAGCATCCTCCTCGGGCGCA		Farhat et al., 2020
HDAC3-gRNA-Fwd	CRISPR-Cas9		AAGTTGTTCTGACCTAAACGATCCCG		Farhat et al., 2020
HDAC3-gRNA-Rev	CRISPR-Cas9		AAAACGGGATCGTTTAGGTCAGAACA		Farhat et al., 2020
AP2XII-1-gRNA-Fwd	CRISPR-Cas9		AAGTTGCGGGCTCTAGGCCCAAGGAG		Farhat et al., 2020
AP2XII-1-gRNA-Rev	CRISPR-Cas9		AAAACTCCTTGGGCCTAGAGCCCGCA		Farhat et al., 2020
AP2XI-2-gRNA-Fwd	CRISPR-Cas9		AAGTTGGCCTGCTCGTCGCCGTATTG		This study
AP2XI-2-gRNA-Rev	CRISPR-Cas9		AAAACAATACGGCGACGAGCAGGCCA		This study
AP2III-2-gRNA-Fwd	CRISPR-Cas9		AAGTTGTCTCGCGCTCGGCACAGAGG		This study
AP2III-2-gRNA-Rev	CRISPR-Cas9		AAAACCTCTGTGCCGAGCGCGAGACA		This study
AP2IV-5-gRNA-Fwd	CRISPR-Cas9		AAGTTGACGAGCACGAGCTCGATATG		This study
AP2IV-5-gRNA-Rev	CRISPR-Cas9		AAAACATATCGAGCTCGTGCTCGTCA		This study
AP2V-2-gRNA-Fwd	CRISPR-Cas9		AAGTTGCCTGAAGAAGCGAACCGCGG		This study
AP2V-2-gRNA-Rev	CRISPR-Cas9		AAAACCGCGGTTCGCTTCTTCAGGCA		This study
AP2VIIa-3-gRNA-Fwd	CRISPR-Cas9		AAGTTGTCCGTGTTTCCCATGAGCAG		This study
AP2VIIa-3-gRNA-Rev	CRISPR-Cas9		AAAACTGCTCATGGGAAACACGGACA		This study
AP2VIIa-9-gRNA-Fwd	CRISPR-Cas9		AAGTTGAAAGCGAGGCTATTCCAGGG		This study
AP2VIIa-9-gRNA-Rev	CRISPR-Cas9		AAAACCCTGGAATAGCCTCGCTTTCA		This study
AP2VIII-7-gRNA-Fwd	CRISPR-Cas9		AAGTTGGAACGCATGGATTGCCCGGG		This study
AP2VIII-7-gRNA-Rev	CRISPR-Cas9		AAAACCCGGGCAATCCATGCGTTCCA		This study
AP2X-3-gRNA-Fwd	CRISPR-Cas9		AAGTTGCAGACGAGGAAGAAGAGCTG		This study
AP2X-3-gRNA-Rev	CRISPR-Cas9		AAAACAGCTCTTCTTCCTCGTCTGCA		This study
AP2XI-4-gRNA-Fwd	CRISPR-Cas9		AAGTTGGTACGCTCCACAGAAGGCCG		This study
AP2XI-4-gRNA-Rev	CRISPR-Cas9		AAAACGGCCTTCTGTGGAGCGTACCA		This study
AP2XII-2-gRNA-Fwd	CRISPR-Cas9		AAGTTGATTGGTGAGGTCTCTGACGG		This study
AP2XII-2-gRNA-Rev	CRISPR-Cas9		AAAACCGTCAGAGACCTCACCAATCA		This study
AP2XII-5-gRNA-Fwd	CRISPR-Cas9		AAGTTGCAGGGGTTGTCTGCCGACGG		This study
AP2XII-5-gRNA-Rev	CRISPR-Cas9		AAAACCGTCGGCAGACAACCCCTGCA		This study
AP2VIII-4-gRNA-Fwd	CRISPR-Cas9		AAGTTGCGCCATTTCTGGGCAATGGG		This study
AP2VIII-4-gRNA-Rev	CRISPR-Cas9		AAAACCCATTGCCCAGAAATGGCGCA		This study
AP2IX-7-gRNA-Fwd	CRISPR-Cas9		AAGTTGGGAGAAGTGGATAGCGCGGG		This study
AP2IX-7-gRNA-Rev	CRISPR-Cas9		AAAACCCGCGCTATCCACTTCTCCCA		This study
DNA synthesis name			Sequence		Reference or source
2strep-TEV-AP2-XI-2 / AP2-XII-Flag_pFastBac-Dual			TTCTCTGTCACAGAATGAAAATTTTTCTGTCATCTCTTCGTTATTAATGTTTGTAATTGACTGAATATCAACGCTTATTTGCAGCCTGAATGGCGAATGGGACGCGCCCTGTAGCGGCGCATTAAGCGCGGCGGGTGTGGTGGTTACGCGCAGCGTGACCGCTACACTTGCCAGCGCCCTAGCGCCCGCTCCTTTCGCTTTCTTCCCTTCCTTTCTCGCCACGTTCGCCGGCTTTCCCCGTCAAGCTCTAAATCGGGGGCTCCCTTTAGGGTTCCGATTTAGTGCTTTACGGCACCTCGACCCCAAAAAACTTGATTAGGGTGATGGTTCACGTAGTGGGCCATCGCCCTGATAGACGGTTTTTCGCCCTTTGACGTTGGAGTCCACGTTCTTTAATAG…		This study
			Description
			LIC/ mini AID /linker/ HA / 3'UTR_Sag1
