## Supplemental Table 6 for "*In vitro* production of cat-restricted *Toxoplasma* pre-sexual stages by epigenetic reprogramming"

### Sheet: Gel
Supplemental Table 6: MS-based characterization of AP2XI-2 interactome using protein expressed in insect cells.
Total protein extracts from insect cells expressing Strep-tagged AP2XI-2 protein were submitted to immunoprecipitation. The eluates were then submitted to size-exclusion chromatography and the proteins in each fraction were separated by SDS-PAGE before staining with Coomassie blue. The protein content in the major protein band of the two main fractions was analyzed by MS-based proteomics. The res…
							Legend for following data sheets:
							Pep	identified peptides
							SC	spectral counts
							SSC	specific spectral counts

### Sheet: Peak1-Band
Accession	Protein name	Gene name	Mol. weight (Da)	Coverage (%)	Pep	SC	SSC	quantified pep	iBAQ
TGME49_310900	AP2 domain transcription factor AP2XI-2	TGME49_310900	232852	73.56	192	357	357	184	1.29804e+07
TGME49_218960	AP2 domain transcription factor AP2XII-1	TGME49_218960	247703	53.16	145	222	222	141	4.52357e+06
A0A7E5VKJ4_TRINI	spectrin alpha chain isoform X3	LOC113494614	277412	17.47	41	46	46	40	140682
A0A7E5VQQ7_TRINI	Nucleoprotein TPR	LOC113495827	250881	17.48	38	45	45	35	138195
A0A7E5WRW0_TRINI	eIF-2-alpha kinase activator GCN1	LOC113504678	299292	12.47	34	37	37	33	59556.1
A0A7E5VPW3_TRINI	Spectrin beta chain	LOC113495669	272369	11.73	26	27	27	23	49245.1
A0A7E5W2N9_TRINI	Acetyl-CoA carboxylase	LOC113498903	269870	5.71	13	16	16	12	23020.2
A0A7E5VZ88_TRINI	maternal protein tudor-like isoform X2	LOC113498000	262729	3.89	9	9	9	9	21643.8
A0A7E5W0P0_TRINI	fatty acid synthase isoform X1	LOC113498344	256133	5.68	13	15	15	12	19710.8
A0A7E5VI51_TRINI	Protein transport protein sec16	LOC113494061	285283	2.21	6	6	6	6	19145.1
A0A7E5W0L4_TRINI	Inositol 1,4,5-trisphosphate receptor	LOC113498357	306515	4.37	10	11	11	8	12707
A0A7E5WYR6_TRINI	LOW QUALITY PROTEIN: myosin-I heavy chain-like	LOC113506694	187033	3.26	5	5	5	4	6392.06
A0A7E5VD15_TRINI	Ubiquitinyl hydrolase 1	LOC113492721	260463	1.47	3	3	3	2	5134.5
A0A7E5WFK0_TRINI	pre-mRNA-processing-splicing factor 8	LOC113502029	275780	1.82	5	5	5	5	5001.25
A0A7E5WPT3_TRINI	chromodomain-helicase-DNA-binding protein Mi-2 homolog isoform X1	LOC113504594	223801	1.37	3	3	3	3	4641.28
A0A7E5WKC6_TRINI	dynein heavy chain, cytoplasmic isoform X2	LOC113503403	528707	0.49	2	2	2	2	1101.23
TGME49_292320	hypothetical protein	TGME49_292320	97752	0.88	1	8	8	1	4.2455e+07
TGME49_272490	protoporphyrinogen oxidase	TGME49_272490	109416	0.68	1	1	1	1	513489
TGME49_313590	hypothetical protein	TGME49_313590	250025	0.35	1	1	1	1	261005
A0A7E5X2B8_TRINI	Histone H2B	LOC113507804	13809	7.26	1	1	1	1	29467
A0A7E5VWF0_TRINI	Ubiquitin-60S ribosomal protein L40	LOC113497311	14782	4.65	1	1	1	1	23065.5
A0A7E5WU94_TRINI	Ribosomal protein L15	LOC113505787	24091	5.39	1	1	1	1	19312.2
A0A7E5WT24_TRINI	ribosomal protein S6 kinase alpha-5-like isoform X2	LOC113505114	39313	1.97	1	1	1	1	17055.3
TGME49_272550	hypothetical protein	TGME49_272550	208479	0.37	1	1	1	1	16112.1
TGME49_313360	hypothetical protein	TGME49_313360	156141	0.54	1	1	1	1	13417
TGME49_288510	ubiquitin carboxyl-terminal hydrolase	TGME49_288510	145761	0.83	1	1	1	1	10126
A0A7E5W3L4_TRINI	HEAT repeat-containing protein 6	LOC113499079	125438	0.63	1	1	1	1	8275.59
A0A7E5X5U8_TRINI	60S ribosomal protein L4	LOC113508986	48222	2.07	1	1	1	1	5481.17
A0A7E5WPC0_TRINI	Isocitrate dehydrogenase [NADP]	LOC113504438	46362	3.19	1	1	1	1	5087.06
A0A7E5WG21_TRINI	collagen alpha-2(IV) chain-like isoform X3	LOC113502325	200525	0.44	1	1	1	1	2997.67
TGME49_268850	enolase 2	TGME49_268850	52114	3.79	1	1	1	1	2452.86
TGME49_293480	MoeA N-terminal region (domain I and II) domain-containing protein	TGME49_293480	133823	0.96	1	1	1	1	2451.32
A0A7E5WZP3_TRINI	spectrin beta chain, non-erythrocytic 1 isoform X1	LOC113507246	471176	0.26	1	1	1	1	1242.19
A0A7E5WQU6_TRINI	Beta-galactosidase	LOC113504558	324141	0.89	1	1	1	1	975.274
A0A7E5VD10_TRINI	E3 SUMO-protein ligase RanBP2-like	LOC113492734	325144	0.45	1	1	1	1	769.655
A0A7E5VYB1_TRINI	HECT-type E3 ubiquitin transferase	LOC113497797	263383	0.33	1	1	1	1	620.205
TGME49_244732	hypothetical protein	TGME49_244732	91127	0.95	1	1	1	0	not quantified

### Sheet: Peak2-Band
Accession	Protein name	Gene name	Mol. weight (Da)	Coverage (%)	Pep	SC	SSC	quantified pep	iBAQ
TGME49_310900	AP2 domain transcription factor AP2XI-2	TGME49_310900	232852	71.6	203	350	350	198	1.08972e+07
TGME49_218960	AP2 domain transcription factor AP2XII-1	TGME49_218960	247703	46.67	115	166	166	113	2.32441e+06
A0A7E5VKJ4_TRINI	spectrin alpha chain isoform X3	LOC113494614	277412	11.96	32	34	34	30	129205
A0A7E5X2Y6_TRINI	microtubule-associated protein 1A-like	LOC113508695	192822	6.81	10	14	14	9	77471.6
A0A7E5WHH8_TRINI	kinesin-related protein 4-like	LOC113502691	260578	8.55	19	22	1	18	73766.6
A0A7E5VPW3_TRINI	Spectrin beta chain	LOC113495669	272369	8.93	22	22	22	20	64966.5
A0A7E5WRW0_TRINI	eIF-2-alpha kinase activator GCN1	LOC113504678	299292	11.2	32	34	34	30	64916.4
A0A7E5VZ88_TRINI	maternal protein tudor-like isoform X2	LOC113498000	262729	6.71	16	16	16	16	40230.4
A0A7E5VD15_TRINI	Ubiquitinyl hydrolase 1	LOC113492721	260463	2.07	4	4	4	4	10828.9
A0A7E5VI51_TRINI	Protein transport protein sec16	LOC113494061	285283	1.93	5	5	5	5	8576.47
A0A7E5W0P0_TRINI	fatty acid synthase isoform X1	LOC113498344	256133	2.46	5	5	5	4	7784.31
A0A7E5WPT3_TRINI	chromodomain-helicase-DNA-binding protein Mi-2 homolog isoform X1	LOC113504594	223801	0.86	2	2	2	2	7770.83
A0A7E5VYM5_TRINI	ankyrin-1-like isoform X2	LOC113497879	280710	2.15	5	5	5	4	6855.22
A0A7E5WFK0_TRINI	pre-mRNA-processing-splicing factor 8	LOC113502029	275780	1.44	4	4	4	4	6615.45
A0A7E5WZP3_TRINI	spectrin beta chain, non-erythrocytic 1 isoform X1	LOC113507246	471176	2.34	9	9	9	8	6545.27
A0A7E5VYB1_TRINI	HECT-type E3 ubiquitin transferase	LOC113497797	263383	0.78	2	2	2	2	4761.38
A0A7E5W2N9_TRINI	Acetyl-CoA carboxylase	LOC113498903	269870	1.46	4	4	4	4	4435.3
A0A7E5VQK9_TRINI	Nucleoprotein TPR	LOC113495827	247231	0.59	2	2	2	2	3746.88
A0A7E5VD06_TRINI	E3 ubiquitin-protein ligase UBR5 isoform X3	LOC113492745	311477	0.89	2	2	2	2	2727.76
A0A7E5WKC6_TRINI	dynein heavy chain, cytoplasmic isoform X2	LOC113503403	528707	0.69	3	3	3	3	2243.69
A0A7E5W6Y1_TRINI	talin-1 isoform X1	LOC113499982	394012	1.31	4	4	4	3	2029.3
A0A7E5VVS2_TRINI	nesprin-1-like isoform X2	LOC113497210	1856918	0.12	2	2	2	2	486.604
A0A7E5VIC6_TRINI	uncharacterized protein LOC113494126 isoform X4	LOC113494126	1053066	0.18	2	2	2	2	457.087
TGME49_292320	hypothetical protein	TGME49_292320	97752	0.88	1	7	7	1	2.63247e+07
TGME49_272490	protoporphyrinogen oxidase	TGME49_272490	109416	0.68	1	1	1	1	722001
A0A7E5WG21_TRINI	collagen alpha-2(IV) chain-like isoform X3	LOC113502325	200525	0.44	1	1	1	1	26167.4
TGME49_312500	hypothetical protein	TGME49_312500	169892	0.51	1	1	1	1	23920.1
TGME49_290340	HEAT repeat-containing protein	TGME49_290340	47960	1.81	1	1	1	1	18961.9
TGME49_288510	ubiquitin carboxyl-terminal hydrolase	TGME49_288510	145761	0.83	1	1	1	1	18086.9
A0A7E5VWF0_TRINI	Ubiquitin-60S ribosomal protein L40	LOC113497311	14782	10.08	1	1	1	1	15742.7
TGME49_222880	hypothetical protein	TGME49_222880	80071	1.1	1	1	1	1	15252.7
TGME49_316110	ribosomal protein RPS15	TGME49_316110	73246	1.33	1	1	1	1	13185.2
TGME49_313360	hypothetical protein	TGME49_313360	156141	0.54	1	1	1	1	10989.9
TGME49_207920	hypothetical protein	TGME49_207920	80495	1.65	1	1	1	1	10536.5
A0A7E5WT24_TRINI	ribosomal protein S6 kinase alpha-5-like isoform X2	LOC113505114	39313	1.97	1	1	1	1	10499.5
TGME49_302050	elongation factor tu, apicoplast, putative	TGME49_302050	44295	6.73	1	1	1	1	9843.06
A0A2H4WW83_TRINI	Glyceraldehyde-3-phosphate dehydrogenase	LOC113509001	35542	2.11	1	1	1	1	8517.14
TGME49_272550	hypothetical protein	TGME49_272550	208479	0.37	1	1	1	1	7682.87
A0A7E5VD14_TRINI	Elongation factor 1-alpha	LOC113492739	50591	2.38	1	1	1	1	4776.42
A0A7E5VET0_TRINI	transcription factor Sp3-like isoform X4	LOC113493167	70284	1.08	1	1	1	1	3908.28
TGME49_268850	enolase 2	TGME49_268850	52114	3.79	1	1	1	1	3104.32
A0A7E5WGU7_TRINI	protein slender lobes-like	LOC113502523	210927	10.55	19	22	1	1	2974.27
A0A7E5VE28_TRINI	protein PRRC2C-like	LOC113493000	230167	0.52	1	1	1	1	2112.56
TGME49_207180	indole-3-glycerol phosphate synthase domain-containing protein	TGME49_207180	179410	0.6	1	1	1	1	1876.49
A0A7E5W0L4_TRINI	Inositol 1,4,5-trisphosphate receptor	LOC113498357	306515	0.59	1	1	1	1	1859.37
A0A7E5W166_TRINI	63 kDa chaperonin, mitochondrial-like	LOC113498468	60598	3.74	1	1	1	1	1558.29
A0A7E5VD85_TRINI	mediator of RNA polymerase II transcription subunit 12-like isoform X4	LOC113492783	262924	0.45	1	1	1	1	1027.49
A0A7E5VD10_TRINI	E3 SUMO-protein ligase RanBP2-like	LOC113492734	325144	0.27	1	1	1	1	991.191
A0A7E5WQU6_TRINI	Beta-galactosidase	LOC113504558	324141	0.89	1	1	1	1	615.149
A0A7E5V9M0_TRINI	putative homeodomain transcription factor 2 isoform X3	LOC113491960	95560	1.18	1	1	1	0	not quantified
A0A7E5VPA1_TRINI	heat shock protein 68-like	LOC113495560	71474	2.44	1	1	1	0	not quantified
A0A7E5W3U6_TRINI	Elongation factor 1-alpha	LOC113499162	50302	5.91	1	1	1	0	not quantified
TGME49_235402	CorA family Mg2+ transporter protein	TGME49_235402	127595	0.76	1	1	1	0	not quantified
